# Bulk delivery of a preassembled apical surface initiates epithelial lumen formation

**DOI:** 10.1101/2025.03.06.641813

**Authors:** Sujasha Ghosh, Eleanor Martin, Yuhong Chen, Natasha Amiera, Samaksh Singh, Kay En Low, Rossana Girardello, Barbara Hübner, Gunnar Dittmar, Alexander Ludwig

## Abstract

The formation of a microvilli-rich lumen is a key event in epithelial polarity development and tissue morphogenesis. During *de novo* lumenogenesis, epithelial cells establish luminal identity by directing apical cargo to an apical membrane initiation site (AMIS). Although this process has been widely studied, the mechanisms governing AMIS formation and its progression into a luminal precursor remain poorly understood. Here we combined quantitative light and electron microscopy with proximity proteomics to investigate the mechanistic basis of lumen initiation in MDCK-II cells. Contrary to prevailing models, we find that apical cargo is delivered to the AMIS in large intracellular apical precursor organelles, termed vacuolar apical compartments (VACs). VACs possess a preassembled microvilli-rich cortex and undergo exocytic fusion at the AMIS to generate a nascent lumen. Moreover, lumen initiation is tightly coordinated with the assembly and rearrangement of apical cell-cell junctions and requires the Crumbs complex protein PatJ, which controls the architecture of the apical-lateral border and connects the tight junction to the apical cortex. Together, our results identify PatJ as a critical organizer of the apical-lateral interface and indicate that VACs act as specialized transport organelles that deliver a preassembled apical cortex to the AMIS, enabling rapid and efficient lumen initiation.
