## Supplementary File S1 for "Bulk delivery of a preassembled apical surface initiates epithelial lumen formation"

### Sheet: Filtered-TC-data
Gene.name	HumanID	CanineEntry	Mean Log2FC 0h	Mean Log2FC 0.5h	Mean Log2FC 2h	Mean Log2FC 4h	Mean Log2FC 6h	Mean Log2FC 24h	RSE 0.5h	RSE 2h	RSE 4h	RSE 6h	RSE 24h	Rep values 0h	Rep values 0.5h	Rep values 2h	Rep values 4h	Rep values 6h	Rep values 24h	Category	Cluster
ACP1	P24666	J9NU66	0	0.616039	0.299366	0.19955	-0.0137822	0.357815	0.0843207	0.340586	0.223043	0.151107	0.0678254	3	4	4	4	3	3	signaling	1
ACTBL2	Q562R1	A0A5F4D8U5	0	0.846321	0.474538	0.0756385	-0.20289	0.259002	0.233344	0.131053	0.181179	0.0879282	0.103908	3	4	4	4	3	3	actin cytoskeleton / cortex	1
ACTN4	O43707	A0A5F4CLD9	0	0.460921	0.896104	0.832745	1.00361	0.262779	0.231662	0.299982	0.225469	0.141792	0.254566	3	4	4	4	3	3	actin cytoskeleton / cortex	3
ADI1	Q9BV57	H9GW79	0	0.662792	0.371902	-0.225927	-0.227617	-0.249893	0.263134	0.168387	0.195944	0.1705	0.19937	3	4	4	4	3	3		1
AFAP1	Q8N556	A0A5F4CTP9	0	-0.408767	-0.164209	0.227275	0.696516	0.158127	0.260139	0.221684	0.257759	0.158263	0.170583	3	4	4	4	3	3	actin cytoskeleton / cortex	3
AGFG1	P52594	F1PLH5	0	-0.0913481	-0.274901	-0.308558	-0.52461	-0.901379	0.100153	0.201131	0.153509	0.112456	0.054238	3	4	4	4	3	3	trafficking	1
AGR2	O95994	F1PUR5	0	0.965748	1.18132	0.638744	-0.279194	1.4523	0.180862	0.150178	0.358533	0.379644	0.192964	3	4	4	4	3	3		2
AK2	P54819	E2RE39	0	0.408799	0.550976	-0.199665	-0.227727	-0.0485187	0.405981	0.326902	0.304953	0.351063	0.312207	3	4	4	4	3	3		1
AKAP2	Q9Y2D5	F1Q0C4	0	-0.0296251	0.462736	1.08188	1.3436	0.812001	0.183463	0.111988	0.104926	0.0806673	0.110112	3	4	4	4	3	3	signaling	3
AKR1B1	P15121	F1PNB8	0	0.252346	-0.451732	-0.379595	-0.83163	-0.415392	0.198734	0.15504	0.220461	0.26164	0.140346	3	4	4	4	3	3		1
ANAPC2	Q9UJX6	A0A5F4DE07	0	-0.000851397	0.53422	0.911624	1.127	1.01922	0.0781654	0.176521	0.0869846	0.0549202	0.181789	3	4	4	4	3	3		3
ANXA10	Q9UJ72	F1PTL7	0	0.875417	0.768338	0.372578	0.0332254	0.429663	0.160169	0.169048	0.256074	0.15436	0.1563	3	4	4	4	3	3	Calcium Signaling	2
ANXA11	P50995	A0A5F4DHG6	0	-3.0404	-2.80025	-3.17943	-2.79376	-3.12486	0.149817	0.127675	0.222521	0.149952	0.130124	3	4	4	4	3	3	Calcium Signaling	4
ANXA13	P27216	A0A5F4BQU8	0	-0.085117	-0.0740903	0.401324	0.511389	-0.0302464	0.122846	0.0906426	0.0914319	0.126474	0.0828233	3	4	4	4	3	3	apical cortex	3
ANXA4	P09525	F1PXG4	0	-0.581459	-0.613371	-0.807466	-0.746772	-0.781337	0.177737	0.243717	0.113321	0.103192	0.124567	3	4	4	4	3	3	Calcium Signaling	4
ANXA5	P08758	E2RQ14	0	-0.772237	-0.85813	-0.917863	-1.30721	-1.14513	0.149286	0.465073	0.307247	0.0533637	0.227891	3	4	4	4	3	3	Calcium Signaling	4
ANXA7	P20073	E2QXD1	0	-1.67065	-1.48455	-1.61704	-1.56583	-2.30259	0.193465	0.177714	0.189259	0.176643	0.133158	3	4	4	4	3	3	Calcium Signaling	4
APRT	P07741	E2QYQ0	0	0.67464	0.441271	0.260255	-0.179009	-0.154401	0.129715	0.221217	0.274615	0.206478	0.147686	3	4	4	4	3	3		1
ARF1	P84077	E2RNQ7	0	-0.448914	-0.50016	-0.290235	-0.123855	-0.696098	0.272465	0.228524	0.269907	0.305763	0.548618	3	3	2	3	2	3	trafficking	1
ARF3	P61204	A0A5F4CUV9	0	0.091545	0.00639863	0.183601	0.121494	0.154154	0.128898	0.0902879	0.0937046	0.116004	0.0611231	3	4	4	4	3	3	trafficking	1
ARF6	P62330	E2RHL4	0	-0.00501957	0.180069	0.652753	0.848275	0.688989	0.106127	0.112287	0.0692965	0.109628	0.0847624	3	4	4	4	3	3	trafficking (apical)	3
ARPC3	O15145	E2R985	0	0.644623	0.259656	0.200528	0.151003	-0.419579	0.260818	0.0968281	0.0430749	0.0681903	0.15595	3	4	4	4	3	3	actin cytoskeleton / cortex	1
ARRDC1	Q8N5I2	F1Q1C9	0	-0.753849	-0.587102	-0.377341	-0.124122	-0.777166	0.20555	0.23921	0.280458	0.202768	0.223895	3	4	4	4	3	3	Plasma Membrane	4
ATOX1	O00244	F1PBC8	0	3.00754	4.05642	1.47353	-0.680704	2.04647	0.175281	0.199001	0.56208	1.17734	0.136089	3	4	4	4	3	3		2
ATP6V1G1	O75348	J9NZQ3	0	0.235371	0.203192	0.0719069	-0.0767538	-0.467028	0.178212	0.179796	0.237785	0.230475	0.242348	3	4	4	4	3	3	trafficking	1
ATP8B1	O43520	E2QV99	0	-0.237467	-0.209587	0.787439	1.07367	0.0379101	0.180855	0.385971	0.207651	0.14435	0.416459	3	4	4	4	3	3	Plasma Membrane	3
BAIAP2	Q9UQB8	F1PRE0	0	-0.758206	-0.0286043	0.667991	0.757545	0.0443022	0.182436	0.254194	0.230072	0.154792	0.155297	3	4	4	4	3	3	apical cortex	3
BAIAP2L1	Q9UHR4	F1PWE6	0	-0.0995239	0.117117	0.57778	0.699983	0.366777	0.214046	0.0935167	0.116923	0.130161	0.175691	3	4	4	4	3	3	apical cortex	3
BCAT1	P54687	F1PY28	0	0.45308	1.05718	0.445331	0.16836	0.128378	0.093031	0.121766	0.0946144	0.140707	0.0807131	3	4	4	4	3	3		2
BET1	O15155	A0A5F4CWC1	0	0.649916	0.497578	-0.0634248	-0.317444	0.204593	0.0629787	0.0385618	0.220619	0.142101	0.0837027	3	4	4	4	3	3	trafficking	1
BID	P55957	A0A5F4D689	0	0.813106	0.598633	0.0912728	-0.152667	0.146915	0.167665	0.189769	0.321844	0.159584	0.211538	3	4	4	4	3	3	signaling	1
BPNT1	O95861	A0A5F4BS42	0	0.965812	1.02608	0.135432	-0.270525	1.00746	0.140396	0.13827	0.240399	0.159654	0.135171	3	4	4	4	3	3		2
C6ORF132	Q5T0Z8	J9PBJ6	0	-0.617569	0.198187	1.05019	1.42618	0.692134	0.155886	0.0240727	0.158828	0.0300748	0.0944301	3	4	4	4	3	3	apical cortex	3
CALM3	P0DP25	E2REK6	0	1.48487	1.15582	0.975727	0.593274	0.984289	0.151499	0.131724	0.339981	0.177364	0.126863	3	4	4	4	3	3	signaling	2
CALU	O43852	E2RN38	0	1.30598	1.73644	1.22078	0.660956	2.10712	0.517023	0.470384	0.525551	0.526223	0.504165	3	4	4	4	3	3		2
CAPG	P40121	E2R413	0	0.436627	0.361597	0.152292	-0.0579151	-0.0403042	0.114844	0.151711	0.228911	0.144103	0.100541	3	4	4	4	3	3	actin cytoskeleton / cortex	1
CAPNS1	P04632	J9NT23	0	-0.438719	-0.605651	-0.470624	-0.411497	-0.419785	0.181297	0.146294	0.143931	0.139753	0.144757	3	4	4	4	3	3		1
CAPZA1	P52907	F1P7P3	0	0.475648	0.388961	0.196775	-0.0825108	-0.309328	0.086264	0.0697094	0.124064	0.0624121	0.0278387	3	4	4	4	3	3	actin cytoskeleton / cortex	1
CAPZB	P47756	F1PQS3	0	0.767587	0.968886	0.277322	0.0408716	0.4867	0.163609	0.0741218	0.110204	0.120147	0.0759186	3	4	4	4	3	3	actin cytoskeleton / cortex	2
CASP6	P55212	J9NWK8	0	0.473957	0.454181	0.0833868	-0.264872	-0.115256	0.159517	0.118007	0.197385	0.177537	0.113144	3	4	4	4	3	3		1
CAV1	Q03135	P33724	0	0.216124	0.234953	0.420851	0.655601	0.298416	0.116375	0.263781	0.131147	0.0927207	0.164372	3	4	4	4	3	3	Plasma Membrane	3
CD44	P16070	F1PTZ7	0	-1.1106	-0.32732	0.93517	1.64938	0.984728	0.22778	0.239163	0.374278	0.264353	0.233863	3	4	4	4	3	3	apical cortex	3
CD46	P15529	A0A5F4CZ17	0	0.166532	0.615164	0.986108	0.983221	0.8083	0.208256	0.13508	0.146743	0.171716	0.155544	3	4	4	4	3	3	Plasma Membrane	3
CD9	P21926	F1PQM7	0	-0.638994	-0.260741	0.0976789	0.173055	-0.706212	0.135826	0.260084	0.217893	0.0950441	0.194864	3	4	4	4	3	3	Plasma Membrane	3
CDC34	P49427	J9P0N9	0	0.400325	0.249635	0.266314	-0.00540065	-0.394702	0.0788528	0.0932914	0.188384	0.106632	0.0739906	3	4	4	4	3	3	signaling	1
CDC42	P60953	P60952	0	0.597544	0.504982	0.287185	0.0984204	0.125488	0.156487	0.14189	0.248325	0.145999	0.13773	3	4	4	4	3	3	Rho GTPase signaling	1
CDC42EP4	Q9H3Q1	E2RN69	0	0.154223	0.224738	0.199382	0.0565163	-0.17307	0.179788	0.168535	0.0749795	0.139317	0.190076	3	4	4	4	3	3	Rho GTPase signaling	1
CEACAM1	P13688	A0A5F4CKA3	0	-0.612442	-0.141801	-0.111076	-0.299824	0.244488	0.288155	0.424679	0.309054	0.261476	0.318714	3	4	4	4	3	3	apical cortex	1
CGN	Q9P2M7	F1PLU8	0	0.0862364	0.470467	0.605031	0.720078	0.210201	0.260485	0.324811	0.264916	0.197209	0.249619	3	4	4	4	3	3	TJ	3
CLDN1	O95832	J9P0K9	0	0.960046	1.02154	0.421468	0.12233	1.69146	0.464182	0.439782	0.456473	0.436214	0.424259	2	4	4	4	2	3	TJ	2
CLDN4	O14493	E2RNC2	0	1.53027	2.17513	1.83613	1.55007	1.96349	0.0909173	0.124508	0.322836	0.185083	0.0725692	3	4	4	4	3	3	TJ	2
CLIC2	O15247	J9P6I3	0	-0.0333316	0.131154	0.87989	1.13034	0.216157	0.0691992	0.0482398	0.0315536	0.0421813	0.0495376	3	4	4	4	3	3	trafficking (apical)	3
CLIC4	Q9Y696	E2RGI4	0	0.215705	0.356156	0.89376	1.10493	0.629742	0.105666	0.0410245	0.0372348	0.0721188	0.0673402	3	4	4	4	3	3	trafficking (apical)	3
CLINT1	Q14677	J9P2S1	0	-0.621132	-0.993358	-0.538374	-0.448377	-1.387	0.127645	0.142308	0.108944	0.0760934	0.0826523	3	4	4	4	3	3	trafficking	4
CNN3	Q15417	A0A5F4BPC3	0	0.176852	0.625558	0.208872	0.378521	1.06764	0.0669634	0.125456	0.158428	0.116938	0.0806627	3	4	4	4	3	3	actin cytoskeleton / cortex	3
CNP	P09543	F1PYI3	0	0.140427	0.178175	0.318407	0.0801558	0.0401591	0.267719	0.268621	0.285101	0.256267	0.260923	3	4	4	4	3	3		1
COL17A1	Q9UMD9	E2QXQ6	0	0.161765	0.799325	0.925385	1.24473	1.80105	0.175558	0.127512	0.138651	0.129953	0.159774	3	4	4	4	3	3		3
COPZ1	P61923	A0A5F4CUN7	0	0.53565	-0.114498	-0.078091	-0.537414	-0.101831	0.213636	0.301825	0.154406	0.350695	0.361371	3	4	4	4	3	3	trafficking	1
CORO1B	Q9BR76	E2R7N5	0	0.0820052	0.248014	0.204303	0.381991	-0.115408	0.158582	0.126995	0.131274	0.120697	0.106073	3	4	4	4	3	3	actin cytoskeleton / cortex	3
CORO7	P57737	E2R4Z2	0	-0.536568	-0.167341	0.107046	0.278935	-0.802971	0.0950091	0.154281	0.135661	0.0881771	0.110886	3	4	4	4	3	3	actin cytoskeleton / cortex	3
CPNE3	O75131	E2QZQ6	0	-0.913619	-0.737903	-0.00315377	0.208435	-0.749547	0.144667	0.0914106	0.184146	0.114426	0.137877	3	4	4	4	3	3	signaling	3
CRIP2	P52943	F1PP40	0	0.251464	0.766334	0.453084	0.479566	0.607089	0.17576	0.165294	0.124988	0.0646233	0.1161	3	4	4	4	3	3		3
CRK	P46108	E2QWD3	0	0.568987	0.401409	0.11155	-0.207596	-0.206331	0.150324	0.196061	0.230785	0.103151	0.129607	3	4	4	4	3	3	signaling	1
CRKL	P46109	E2RF98	0	0.571389	0.579933	0.257211	-0.114168	0.0174882	0.112075	0.124255	0.191846	0.192759	0.0742258	3	4	4	4	3	3	signaling	1
CSRP1	P21291	A0A5F4CB53	0	0.318044	0.389354	0.0307012	0.121189	-0.142261	0.167678	0.206666	0.188356	0.140616	0.11353	3	4	4	4	3	3		1
CSTB	P04080	F1PS73	0	1.71461	1.72486	0.632125	0.134003	1.51261	0.193115	0.19707	0.29001	0.165161	0.117145	3	4	4	4	3	3		2
CXADR	P78310	J9P8H0	0	0.278354	0.979558	0.652999	0.590925	0.865591	0.155135	0.122038	0.225796	0.183291	0.0662794	3	4	4	4	3	3	TJ	3
CYSTM1	Q9H1C7	E2R299	0	-0.00885473	0.753651	0.573551	0.538359	0.76748	0.224857	0.17675	0.115719	0.192494	0.133533	3	4	4	4	3	3	apical cortex	3
DBN1	Q16643	J9NXT9	0	-0.069138	0.316452	0.447141	0.405809	-0.556428	0.12172	0.207436	0.107813	0.0932434	0.166871	3	4	4	4	3	3	actin cytoskeleton / cortex	3
DBNL	Q9UJU6	A0A5F4BQS4	0	-0.304846	-0.0617395	0.13857	0.242753	-0.80989	0.205084	0.219785	0.160454	0.156997	0.166395	3	4	4	4	3	3	actin cytoskeleton / cortex	3
DCBLD2	Q96PD2	A0A5F4CJJ0	0	-0.234909	0.281962	0.310168	0.342183	0.118474	0.157659	0.0990375	0.157355	0.0958376	0.251611	3	3	4	4	3	3		3
ECHS1	P30084	F1PAZ6	0	0.937855	1.14944	0.884783	0.507656	1.09599	0.186852	0.133927	0.135504	0.118027	0.0984248	3	4	4	4	3	3		2
EFNB1	P98172	E2QSB5	0	-1.38858	-1.34696	-0.958099	-0.42589	-1.07964	0.121561	0.141512	0.311743	0.082559	0.145833	3	4	4	4	3	3	Plasma Membrane	4
EIF4B	P23588	E2RKS4	0	-1.22904	-1.23416	-0.377133	-0.373485	-2.16276	0.301517	0.306295	0.189284	0.177218	0.171453	3	4	4	4	3	3	ribosome	4
EIPR1	Q53HC9	A0A5F4C864	0	0.649632	0.247259	0.32832	0.323062	0.120511	0.230564	0.17256	0.26062	0.256116	0.162144	2	3	4	4	3	2	trafficking	1
EMD	P50402	J9P3Z7	0	0.231923	-0.0305486	-0.19596	-0.621507	-0.854661	0.124245	0.142292	0.314736	0.151817	0.128477	3	4	4	4	3	3	actin cytoskeleton / cortex	1
ENSA	O43768	A0A5F4CX07	0	0.527081	0.0744706	0.18813	-0.0082051	-0.687547	0.149763	0.315803	0.344846	0.24284	0.189543	3	4	4	4	3	3		1
EPCAM	P16422	F1Q1M9	0	-0.142037	0.182766	0.480828	0.393275	-0.939641	0.158325	0.128114	0.183242	0.173485	0.119784	3	4	4	4	3	3	Plasma Membrane	3
EPHB2	P29323	A0A5F4CQA8	0	-0.845562	-0.280462	0.27854	0.270805	-1.83488	0.22844	0.21277	0.189506	0.0517723	0.596409	3	4	4	4	3	3	Plasma Membrane	3
EPS8	Q12929	J9P1R0	0	-0.21316	0.376293	0.741331	0.818766	0.81002	0.13575	0.0887583	0.0766975	0.121244	0.0788324	3	4	4	4	3	3	apical cortex	3
EPS8L1	Q8TE68	E2QUI7	0	-0.625912	-0.446306	0.161843	0.441589	0.166037	0.122146	0.118256	0.0980522	0.111847	0.106362	3	4	4	4	3	3	apical cortex	3
ERMP1	Q7Z2K6	F1PSG1	0	0.13847	0.546809	0.262762	0.146538	-0.132266	0.176386	0.0426515	0.0991061	0.0520737	0.0881154	3	4	4	4	3	3		1
EZR	P15311	E2RSI6	0	-0.472266	-0.00761166	0.534672	0.767248	0.412083	0.117371	0.115457	0.0917092	0.0794109	0.102222	3	4	4	4	3	3	apical cortex	3
F11R	Q9Y624	F1PP71	0	0.727639	1.50065	1.45446	1.06822	1.36254	0.111909	0.132922	0.145826	0.106639	0.0923181	3	4	4	4	3	3	TJ	2
FHL2	Q14192	F1PU47	0	0.582104	0.706562	0.218764	0.354254	0.156964	0.160543	0.106636	0.109864	0.096451	0.09663	3	4	4	4	3	3	actin cytoskeleton / cortex	1
FKBP1A	P62942	F1PWN3	0	0.944819	0.421262	0.0783626	-0.346944	0.232147	0.227623	0.26056	0.440289	0.231181	0.102398	2	4	4	4	3	3		1
FNBP1L	Q5T0N5	J9P2F2	0	-0.231166	0.162303	0.197475	0.110583	-0.632271	0.0700396	0.227818	0.0985991	0.0528029	0.14396	3	4	4	4	3	3	actin cytoskeleton / cortex	3
GDI2	P50395	F1P8L7	0	0.294972	0.121165	-0.0245385	-0.252411	-0.224538	0.138082	0.146287	0.189017	0.154192	0.100136	3	4	4	4	3	3	Rho GTPase signaling	1
GFOD2	Q3B7J2	E2RJV4	0	0.139463	0.0770054	0.0442382	-0.100207	-0.118789	0.166755	0.12352	0.0840846	0.0164469	0.104542	2	3	4	3	2	2		1
GGCT	O75223	E2R9K5	0	1.35488	1.50874	0.548256	0.00625165	1.12601	0.108589	0.131469	0.349061	0.252926	0.11484	3	4	4	4	3	3		2
GGT1	P19440	E2RTH3	0	-2.22238	-1.895	-0.661307	-0.232794	-2.53283	0.300343	1.12212	0.66537	0.252354	0.714045	3	4	4	4	3	3		4
GLOD4	Q9HC38	E2QXD6	0	1.16022	1.13753	0.348485	-0.0881623	0.760241	0.187971	0.113343	0.267971	0.128516	0.101286	3	4	4	4	3	3		2
GNA11	P29992	P52206	0	0.200515	0.415048	0.094282	0.112549	-0.0729686	0.153597	0.155943	0.157659	0.128012	0.136569	3	4	4	4	3	3	signaling	1
GNA14	O95837	J9NSZ5	0	-0.53175	-0.416424	-0.300141	0.0440834	-0.700405	0.10948	0.134413	0.0968236	0.0837073	0.104241	3	4	4	4	3	3	signaling	1
GNAI2	P04899	P38400	0	0.531216	0.596639	0.622088	0.504032	0.376852	0.154886	0.0603425	0.0613962	0.144714	0.0420661	3	4	4	4	3	3	signaling	3
GNAI3	P08754	F1P6Q0	0	0.819016	0.988806	0.872611	0.724798	0.778397	0.121791	0.0639772	0.128322	0.158983	0.101066	3	4	4	4	3	3	signaling	2
GNAQ	P50148	Q28294	0	-0.0576542	0.0699719	0.390057	0.475535	0.0203902	0.24952	0.17821	0.125222	0.182938	0.161856	3	4	4	4	3	3	signaling	3
GNAS	P63092	P63091	0	-0.0127909	0.0792596	0.572236	0.609974	-0.182961	0.185389	0.166279	0.171545	0.172806	0.147722	3	4	4	4	3	3	signaling	3
GNB1	P62873	P62872	0	0.347841	0.147243	0.196792	0.0887384	-0.139692	0.0953523	0.149379	0.11453	0.0582148	0.128179	3	4	4	4	3	3	signaling	1
GNB2	P62879	E2RD95	0	0.413261	0.188526	0.500116	0.445573	-0.0222014	0.0743484	0.0652355	0.0828343	0.0927625	0.0852913	3	4	4	4	3	3	signaling	3
GSN	P06396	A0A5F4BXN3	0	0.967905	-0.930496	-0.795431	-1.00303	-0.480517	0.735601	0.125234	0.0794031	0.111129	0.128565	3	4	4	4	3	3	actin cytoskeleton / cortex	1
H2BC12	O60814	J9P6S8	0	1.82782	1.82581	0.62235	-0.00525989	2.31533	0.147176	0.355707	0.459594	0.156408	0.232024	3	4	4	4	3	3		2
HAVCR1	Q96D42	F1CME9	0	0.126379	0.123963	0.304431	0.3703	1.44859	0.25831	0.246541	0.27479	0.26614	0.338693	3	3	4	4	3	3	Plasma Membrane	3
HINT1	P49773	A0A5F4D8F1	0	0.149279	-0.261566	0.148264	-0.0128257	-0.180014	0.0965808	0.110112	0.183731	0.162188	0.0767324	3	4	4	4	3	3		1
HLA-A	P04439	P18466	0	0.170988	0.00199239	0.313348	0.363798	0.22695	0.160624	0.162618	0.146886	0.10391	0.152186	3	4	4	4	3	3	Plasma Membrane	3
HNRNPA1	P09651	A0A5F4BPV2	0	1.07888	0.646697	-0.216168	-0.668005	2.26857	0.352515	0.352283	0.513606	0.353377	0.351934	3	4	4	4	3	3		1
HPRT1	P00492	J9NVT2	0	0.529645	0.481949	0.3249	-0.0611556	0.196715	0.152883	0.084282	0.172631	0.136462	0.0782119	3	4	4	4	3	3		1
IDH1	O75874	F1PZA1	0	-0.0808574	-0.196828	-0.455887	-0.355196	-1.08883	0.158649	0.130731	0.0950114	0.0779643	0.0860892	3	4	4	4	3	3		1
IRF3	Q14653	F1P7J1	0	0.272933	0.324391	0.50812	0.508429	0.355551	0.360809	0.32784	0.331621	0.350835	0.323659	3	4	4	4	3	2	signaling	3
ISG15	P05161	E2R7R1	0	0.0618711	-0.0940136	-0.136412	-0.159773	-0.00667874	0.0610295	0.0527311	0.0511438	0.0348703	0.0659774	3	4	4	4	3	3	signaling	1
IST1	P53990	A0A5F4CVY4	0	-0.144251	-0.134824	-0.0947131	-0.183065	-0.759013	0.152117	0.244452	0.186184	0.0979989	0.179207	3	4	4	4	3	3	trafficking	1
ITGAV	P06756	A0A5F4C9R4	0	-1.10304	-1.11152	-0.18343	-0.121524	-1.86258	0.14142	0.732184	0.245977	0.0790432	0.423015	3	4	4	4	3	3	Plasma Membrane	4
JPT2	Q9H910	F6XGA3	0	0.356488	0.396474	0.0924168	-0.218384	0.165751	0.213041	0.264911	0.233763	0.143367	0.210362	3	4	4	4	3	3	microtubule	1
KRAS	P01116	F1PXZ9	0	0.713304	0.610407	0.911328	0.725685	1.29883	0.162716	0.138709	0.254648	0.159397	0.114535	2	4	4	4	3	3	Ras GTPase signaling	2
LAMP1	P11279	F1Q260	0	-2.06767	-1.463	-0.652077	-0.425893	-2.89675	0.306389	1.03598	0.468476	0.145708	0.821769	3	4	4	4	3	3	lysosome	4
LASP1	Q14847	A0A5F4BQZ0	0	-0.0484687	0.292092	-0.17144	-0.311218	-0.302003	0.16665	0.172963	0.205874	0.0439413	0.120069	3	4	4	4	3	3	actin cytoskeleton / cortex	1
LGALS1	P09382	A0A5F4BNM9	0	0.916893	0.733038	0.0910703	-0.235969	-0.0254146	0.19179	0.131325	0.174922	0.0948389	0.0666892	3	4	4	4	3	3	signaling	1
LGALS3	P17931	F6PME1	0	-0.00688082	0.108582	0.0261555	-0.161325	-0.341063	0.175476	0.247438	0.142371	0.126698	0.181205	3	4	4	4	3	3	signaling	1
LGALS9	O00182	F1Q317	0	-1.00516	-0.855045	-0.701483	-0.560929	-0.855339	0.184178	0.287513	0.128497	0.113137	0.217638	3	4	4	4	3	3	signaling	4
LIMA1	Q9UHB6	A0A5F4D8A5	0	-0.51829	-0.10184	0.161506	0.412537	-0.392694	0.166554	0.130573	0.125664	0.0669138	0.088415	3	4	4	4	3	3	actin cytoskeleton / cortex	3
LIN7C	Q9NUP9	A0A5F4C8I5	0	0.0401609	0.146505	0.185825	0.0655071	0.345833	0.199934	0.0876106	0.155401	0.0581515	0.0880439	3	2	4	4	3	3	VMZ	1
LMO7	Q8WWI1	A0A5F4CHN0	0	-0.128453	0.44225	0.911909	0.983677	0.574031	0.182929	0.207374	0.189613	0.193222	0.212769	3	4	4	4	3	3	actin cytoskeleton / cortex	3
LRRFIP2	Q9Y608	J9NTF2	0	-0.0446205	0.728223	0.956404	1.28032	0.402011	0.225017	0.202401	0.2122	0.208284	0.195998	3	4	4	4	3	3	signaling	3
LSS	P48449	F1PD82	0	0.0773794	-0.0641181	-0.20029	-0.327684	-0.734205	0.167971	0.0833891	0.138912	0.104818	0.10936	3	4	4	4	3	3		1
LTA4H	P09960	F6Y290	0	1.07249	1.04655	0.209642	-0.178888	0.552262	0.174571	0.0883143	0.172856	0.125355	0.0724406	3	4	4	4	3	3		2
MAPK1	P28482	E2R2N2	0	0.234191	-0.0620586	-0.103848	-0.324748	-0.429014	0.197339	0.145661	0.208191	0.118794	0.126742	3	4	4	4	3	3	signaling	1
MAPK1IP1L	Q8NDC0	A0A5F4DH71	0	0.0789505	0.100871	-0.00868969	-0.104411	-0.137005	0.180286	0.220879	0.194067	0.144436	0.161544	3	4	4	4	3	3	signaling	1
MAPRE1	Q15691	F6Y5Z5	0	0.25446	0.0717155	-0.0988215	-0.293634	-0.514576	0.201172	0.265992	0.274851	0.170966	0.282092	3	4	4	4	3	3	microtubule	1
MARCKSL1	P49006	F6Y4A3	0	0.412569	0.59361	-0.202986	-0.25656	-0.0126865	0.188732	0.13065	0.158854	0.144954	0.0952964	3	4	4	4	3	3	signaling	1
METTL26	Q96S19	A0A5F4DE41	0	0.563669	0.563403	0.464567	0.204703	0.40633	0.0731694	0.125206	0.173643	0.150503	0.0788924	3	4	4	4	3	3		1
MISP	Q8IVT2	J9NX80	0	-0.342634	-0.0203553	0.325974	0.485439	0.0983149	0.112678	0.0531325	0.0785342	0.0637912	0.0687785	3	4	4	4	3	3	apical cortex	3
MPP5	Q8N3R9	E2QY99	0	-0.211572	0.40336	0.823476	0.796503	0.441207	0.194523	0.101867	0.126595	0.105773	0.124703	3	4	4	4	3	3	VMZ	3
MSN	P26038	A0A5F4D4F1	0	-0.245246	-0.151213	0.691089	0.969273	0.522675	0.0801533	0.0557351	0.0637439	0.0551725	0.0496692	3	4	4	4	3	3	apical cortex	3
MT2A	P02795	O19000	0	2.76555	3.70722	1.47116	0.90991	2.71382	0.423701	0.202068	0.398691	0.354825	0.172615	3	4	4	4	3	3		2
MTPN	P58546	Q863Z4	0	1.27645	1.28048	0.313357	-0.263403	0.902045	0.254338	0.126117	0.355692	0.219771	0.119873	3	4	4	4	3	3	actin cytoskeleton / cortex	2
MUC1	P15941	F1Q3G6	0	0.315688	0.669138	0.920705	1.09153	1.00787	0.102526	0.0775133	0.0812737	0.106195	0.140998	3	4	4	4	3	3	apical cortex	3
MYCBP	Q99417	J9P9G9	0	0.865386	0.520812	-0.0383762	-0.30266	0.0697648	0.270799	0.144514	0.245025	0.181864	0.148958	3	3	4	3	3	2	signaling	1
MYL12B	O14950	L7N0I1	0	0.68944	0.518261	0.342501	0.353691	0.028371	0.118736	0.0549603	0.0600709	0.0223497	0.0417351	3	4	4	4	3	3	actin cytoskeleton / cortex	1
MYL6	P60660	A0A5F4CXZ9	0	1.01928	0.476624	0.140447	-0.289638	0.137137	0.281512	0.157053	0.213586	0.170975	0.172931	3	4	4	4	3	3	actin cytoskeleton / cortex	1
MYO1B	O43795	A0A5F4DFU7	0	-0.102446	-1.41449	-1.46528	-1.00368	-1.50847	1.77909	0.649348	0.497504	0.396202	0.849489	2	3	3	3	2	2	actin cytoskeleton / cortex	4
NAPG	Q99747	E2R561	0	0.063468	-0.0344568	-0.0620336	-0.0615816	-0.134561	0.194238	0.147513	0.156558	0.174883	0.168002	3	4	3	4	3	3	trafficking	1
NCK1	P16333	E2RHV6	0	0.070543	-0.0019438	0.214582	-0.030758	-0.311687	0.151141	0.13635	0.148871	0.170767	0.189147	3	4	4	4	3	3	actin cytoskeleton / cortex	1
NECTIN2	Q92692	F1PWL4	0	-0.0152897	0.46241	0.449501	0.259896	0.311459	0.13186	0.0891994	0.160667	0.113959	0.171833	3	4	4	4	3	3	TJ	3
NQO1	P15559	F1PBZ4	0	-0.278843	-0.789187	-0.742042	-0.821201	-0.836436	0.175134	0.155386	0.147326	0.152963	0.111277	3	4	4	4	3	3		4
NRAS	P01111	F1PHV7	0	0.918701	1.26437	1.42826	1.52394	1.96991	0.353222	0.301132	0.307486	0.300021	0.268923	3	4	4	4	3	3	Ras GTPase signaling	2
NUDT3	O95989	E2RHG5	0	1.26027	0.54933	0.780989	-0.258639	0.419627	0.372115	0.449601	0.370652	0.374799	0.405403	2	4	4	2	3	3		2
NUDT9	Q9BW91	E2RPH0	0	0.812835	0.714877	-0.000900828	-0.46709	0.218051	0.211399	0.279208	0.34243	0.40835	0.244846	3	4	4	4	3	3		1
OSTF1	Q92882	F1P8W3	0	0.826368	0.650454	0.294756	-0.16813	0.308448	0.111364	0.134676	0.313964	0.140531	0.0826081	3	4	4	4	3	3		1
P4HB	P07237	F1PL97	0	0.0698017	0.142989	0.0417994	-0.101174	-0.274115	0.221226	0.175701	0.171014	0.158612	0.190925	3	4	4	4	3	3		1
PACSIN2	Q9UNF0	F1PUE2	0	-0.560177	-0.667288	0.019423	-0.0576237	-1.19064	0.190854	0.286027	0.141492	0.216021	0.137916	3	4	4	4	3	3	trafficking (apical)	1
PAFAH1B1	P43034	J9P388	0	0.131272	-0.0674529	-0.0632931	-0.175723	-0.301229	0.22251	0.298422	0.172546	0.134755	0.142078	3	4	4	4	3	3		1
PALM	O75781	F1PCI6	0	0.106904	0.426007	0.51766	0.633209	-0.18736	0.184756	0.183382	0.154426	0.106534	0.153013	3	4	4	4	3	3	actin cytoskeleton / cortex	3
PARD3	Q8TEW0	A0A5F4C2Q4	0	0.0206821	0.49091	0.556087	0.729973	0.533183	0.0858612	0.106248	0.140167	0.0864562	0.103372	3	4	4	4	3	3	TJ	3
PATJ	Q8NI35	E2QYC9	0	-0.212106	0.605027	0.742369	0.753798	0.438376	0.121411	0.151443	0.16132	0.107235	0.186221	3	4	4	4	3	3	VMZ	3
PCLO	Q9Y6V0	A0A5F4C9M5	0	-5.40679	-5.04956	-2.56196	-0.954598	-6.85908	0.726381	0.705601	0.972996	0.219191	1.45353	3	4	4	4	3	3	actin cytoskeleton / cortex	4
PCMT1	P22061	E2R3G3	0	0.583868	0.569832	0.0336395	-0.159287	0.120166	0.132084	0.107813	0.242523	0.105536	0.123546	3	4	4	4	3	3		1
PDCD6	O75340	F1Q1H3	0	-2.16875	-1.95471	-2.00974	-1.97956	-2.31649	0.262155	0.350386	0.141017	0.148874	0.110472	3	4	4	4	3	3	trafficking	4
PDLIM1	O00151	J9NXY7	0	-0.0789856	0.138501	0.0487505	0.00321113	-0.460262	0.109318	0.170371	0.125312	0.129518	0.0845179	3	4	4	4	3	3	actin cytoskeleton / cortex	1
PDLIM7	Q9NR12	F6XLB5	0	0.385123	0.261782	-0.127217	0.274596	-0.4801	0.349119	0.110476	0.105778	0.162048	0.115024	3	4	4	4	3	3	actin cytoskeleton / cortex	1
PEF1	Q9UBV8	J9P0W4	0	-1.27749	-1.22405	-1.1563	-1.24563	-1.43935	0.188529	0.157071	0.0933025	0.0991125	0.217504	3	4	4	4	3	3	Calcium Signaling	4
PFDN5	Q99471	E2RC92	0	0.120615	0.362926	0.19353	-0.00090283	-0.773391	0.117496	0.106352	0.149904	0.112346	0.167221	3	4	4	4	3	3		1
PFN1	P07737	F1Q3Y0	0	1.58453	1.44521	0.436911	-0.188644	0.599254	0.401334	0.432773	0.601336	0.440999	0.44554	3	4	4	4	3	3	actin cytoskeleton / cortex	2
PGLS	O95336	E2RLQ6	0	0.885888	1.22201	0.0281266	-0.43913	0.990537	0.101553	0.056801	0.227801	0.154819	0.0606547	3	4	4	4	3	3		2
PGM1	P36871	F1PUL4	0	0.128515	-0.059431	-0.00323412	-0.181341	-0.560391	0.0967742	0.119266	0.164065	0.183654	0.117274	3	4	4	4	3	3		1
PHPT1	Q9NRX4	E2R1M6	0	1.59076	1.3658	0.156185	-0.290238	0.745518	0.212592	0.250477	0.514358	0.261475	0.192437	3	4	4	4	3	3		2
PI4K2A	Q9BTU6	A0A5F4BQ52	0	-1.16464	-1.03119	-0.832599	-0.417729	-1.33579	0.168122	0.133759	0.212441	0.146998	0.17961	3	4	4	4	3	3	signaling	4
PI4KA	P42356	F1PMC5	0	-0.259149	-0.175856	0.719665	1.08134	0.103378	0.255402	0.212503	0.300229	0.188629	0.204679	3	4	4	4	3	3	signaling	3
PIP5K1A	Q99755	A0A5F4BZL8	0	0.521194	0.739258	1.31337	1.15499	0.54467	0.209767	0.14591	0.234882	0.294095	0.318665	3	2	3	4	3	2	signaling	3
PKN2	Q16513	A0A5F4C3H9	0	-0.132244	0.393645	0.347123	0.170626	0.0323092	0.122219	0.146444	0.103214	0.09618	0.164958	3	4	4	4	3	3	VMZ	3
PLEKHG3	A1L390	E2QX49	0	-0.671727	-0.198418	0.594409	1.06372	-0.199965	0.282085	0.372009	0.245365	0.181678	0.182645	3	4	4	4	3	3	TJ	3
PLIN3	O60664	E2R125	0	-0.771199	-0.771644	-0.434579	-0.505089	-1.44754	0.130835	0.104377	0.0640452	0.0496615	0.0829288	3	4	4	4	3	3	actin cytoskeleton / cortex	4
PLS1	Q14651	E2QWB2	0	-0.269063	-0.204342	0.299095	0.547523	-0.130608	0.096548	0.0592678	0.0991204	0.0687454	0.0620443	3	4	4	4	3	3	apical cortex	3
PLSCR1	O15162	A0A5F4CCM2	0	-1.50208	-0.954172	-0.357054	-0.00294884	-0.558962	0.144805	0.0492832	0.283188	0.111744	0.212333	3	4	4	4	3	3	Plasma Membrane	4
PMM2	O15305	E2R832	0	0.457649	-0.000113694	-0.515655	-0.841651	-0.13356	0.223861	0.347586	0.266835	0.23565	0.220615	3	4	4	4	2	3		1
PNP	P00491	F1PQM1	0	0.626253	0.666413	0.16534	-0.0607587	0.50499	0.228506	0.08699	0.0851518	0.0771817	0.102867	3	4	4	4	3	3		1
PODXL	O00592	J9P7C6	0	-0.539686	-0.326329	0.317459	0.666245	-0.506333	0.166308	0.118916	0.151625	0.101255	0.0980842	3	4	4	4	3	3	apical cortex	3
PPP1CA	P62136	L7N0D0	0	-0.0934297	0.115031	0.489307	0.734969	0.265659	0.106611	0.091212	0.0820787	0.0678908	0.105745	3	4	4	4	3	3	signaling	3
PPP1R18	Q6NYC8	F6UZI3	0	-0.352211	0.275626	0.869352	1.2319	0.78084	0.169921	0.09134	0.139197	0.0794937	0.156952	3	4	4	4	3	3	signaling	3
PPP1R9A	Q9ULJ8	A0A5F4CXY5	0	-0.546206	0.315401	0.427437	0.873156	0.115531	0.498272	0.29447	0.266783	0.252295	0.257691	3	4	4	4	3	3	signaling	3
PRDX2	P32119	F1PCG4	0	0.443221	0.42393	0.11987	-0.196596	-0.09418	0.114828	0.0698064	0.199371	0.0906093	0.0700195	3	4	4	4	3	3		1
PRDX5	P30044	F1PFI3	0	0.486038	0.752802	0.225358	-0.278463	0.654329	0.271871	0.279891	0.309333	0.253957	0.249193	3	4	4	4	3	3		1
PRKAR1A	P10644	E2QZV5	0	0.0805121	0.141698	0.527578	0.545767	0.0494923	0.135091	0.104186	0.116254	0.138935	0.118221	3	4	4	4	3	3	signaling	3
PRKCI	P41743	F1PG28	0	0.0697089	0.562364	0.836949	1.15548	0.479269	0.139094	0.114835	0.20388	0.113021	0.135595	3	4	4	4	3	3	TJ	3
PRPS1	P60891	A0A5F4DFG9	0	-0.702606	-0.70335	-0.947659	-1.03525	-0.689709	0.207248	0.224361	0.0939632	0.512586	0.177207	3	4	4	4	3	3		4
PSMD10	O75832	E2RA22	0	0.861073	0.286035	0.262954	0.134571	-0.379406	0.193068	0.123584	0.215141	0.0866272	0.167486	3	4	4	4	3	3	proteasome	1
PSMD9	O00233	E2R0R1	0	-0.648526	-0.00986085	0.0795461	0.0815101	-1.76422	0.427363	0.326037	0.249869	0.0907409	0.222644	2	3	3	4	2	3	proteasome	3
PSME1	Q06323	F6UY11	0	0.154673	-0.0102835	-0.134493	-0.404462	-0.554998	0.141355	0.168138	0.18145	0.136651	0.148464	3	4	4	4	3	3	proteasome	1
PSME2	Q9UL46	A0A5F4D079	0	-0.121286	-0.277017	-0.158536	-0.334622	-0.795408	0.13803	0.236192	0.145071	0.16802	0.158958	3	4	4	4	3	3	proteasome	1
PSME3	P61289	E2RPY9	0	0.0932065	0.139771	-0.246136	-0.712668	-0.289161	0.173658	0.111711	0.144783	0.144929	0.120486	3	4	4	4	3	3	proteasome	1
PTPA	Q15257	A0A5F4CWL3	0	0.254182	0.500356	-0.24479	-0.0743314	-0.280414	0.118111	0.145785	0.138416	0.204638	0.168371	3	4	4	4	3	3		1
PTPN13	Q12923	A0A5F4CZD6	0	-0.679408	0.302642	0.572169	0.930037	0.274468	0.49842	0.366575	0.476894	0.313229	0.397093	3	3	3	4	3	3	VMZ	3
PTPN14	Q15678	F1PU81	0	0.287146	0.555542	1.40163	1.33418	0.427924	0.173577	0.160014	0.175169	0.390781	0.202389	3	2	2	4	3	3	TJ	3
RAB10	P61026	P24409	0	-0.495072	-0.444567	-0.813527	-0.631666	-1.07145	0.157144	0.262083	0.234297	0.249255	0.123759	3	4	4	4	3	3	trafficking	4
RAB11B	Q15907	J9JHN1	0	0.634451	0.134192	-0.66279	-0.812354	-1.02367	0.109562	0.115969	0.180171	0.142302	0.0973867	3	4	4	4	3	3	trafficking (apical)	1
RAB11FIP1	Q6WKZ4	J9NWU6	0	-0.170059	-0.341229	-0.923631	-0.584132	-1.34078	0.138626	0.11283	0.142217	0.176197	0.116667	3	4	4	4	3	3	trafficking (apical)	1
RAB11FIP5	Q9BXF6	F1PTR8	0	-0.190666	-0.283156	-0.415619	-0.365573	-0.891553	0.158504	0.0818404	0.0565475	0.0770447	0.0943785	3	4	4	4	3	3	trafficking (apical)	1
RAB14	P61106	E2R0K4	0	0.452093	0.227184	-0.117809	-0.255222	-0.1891	0.121296	0.0581606	0.153704	0.176792	0.0646228	3	4	4	4	3	3	trafficking	1
RAB1A	P62820	P62822	0	0.908528	0.613971	0.221909	-0.258224	0.217084	0.125603	0.123765	0.245753	0.119646	0.105711	3	4	4	4	3	3	trafficking	1
RAB1B	Q9H0U4	F1PVP9	0	0.522539	0.230177	-0.0878798	-0.376805	-0.418912	0.136928	0.26357	0.305737	0.216895	0.164794	3	4	4	4	3	3	trafficking	1
RAB23	Q9ULC3	A0A5F4CET8	0	-0.0356344	-0.0472243	0.212319	0.0635022	-0.0478877	0.19557	0.210907	0.223796	0.169276	0.179347	2	4	4	4	2	3	trafficking	1
RAB25	P57735	E2RQ15	0	0.736106	0.233033	-0.370806	-0.613277	-0.726566	0.129094	0.0737683	0.215928	0.18489	0.202847	3	4	4	4	3	3	trafficking (apical)	1
RAB35	Q15286	E2RLP0	0	0.564093	0.65031	0.680042	0.909179	1.25575	0.300483	0.26395	0.431748	0.377697	0.239738	3	4	4	4	3	3	trafficking (apical)	3
RAB3D	O95716	E2RHH4	0	0.306346	-0.0139398	-0.272009	-0.50547	-0.90106	0.0847385	0.0804238	0.0814995	0.101172	0.109789	3	4	4	4	3	3	trafficking (apical)	1
RAB5B	P61020	E2QW69	0	0.645558	0.590505	0.20691	-0.0196134	0.00368995	0.101991	0.109066	0.220555	0.111673	0.138797	3	4	4	4	3	3	trafficking	1
RAB5C	P51148	P51147	0	0.876162	0.71127	0.26011	-0.0722903	0.220293	0.136027	0.125444	0.26179	0.127832	0.147444	3	4	4	4	3	3	trafficking	1
RAB6A	P20340	J9NYJ8	0	0.562669	0.308211	0.0465752	-0.137785	-0.00862199	0.111538	0.0939298	0.149334	0.120626	0.114402	3	4	4	4	3	3	trafficking	1
RAB7A	P51149	P18067	0	0.492443	0.20215	-0.259043	-0.640342	-0.602648	0.152414	0.137911	0.286801	0.156998	0.121529	3	4	4	4	3	3	trafficking	1
RAC1	P63000	P62999	0	0.591765	0.538626	0.523288	0.294314	0.514933	0.167983	0.153903	0.176095	0.151986	0.0931855	3	4	4	4	3	3	Rho GTPase signaling	1
RACK1	P63244	F1PLR0	0	-0.993961	-0.893221	-1.24869	-1.48407	-1.98624	0.27711	0.140966	0.230743	0.353304	0.156121	3	4	4	4	3	3	signaling	4
RALA	P11233	J9NX28	0	0.73551	0.853531	0.577503	0.418176	0.491074	0.194148	0.139164	0.216292	0.161587	0.142788	3	4	4	4	3	3	Ras GTPase signaling	2
RALB	P11234	E2RLB2	0	0.264222	0.676758	0.381922	0.389675	0.505326	0.324002	0.175749	0.224968	0.152071	0.144469	3	4	4	4	3	3	Ras GTPase signaling	3
RAP1A	P62834	E2R2M7	0	0.734224	0.877389	0.56233	0.237844	0.568405	0.116296	0.0770515	0.170079	0.0967378	0.0811372	3	4	4	4	3	3	Ras GTPase signaling	2
RAP2C	Q9Y3L5	F1PPL6	0	0.516093	0.499861	0.647889	0.581485	0.335589	0.0835524	0.0300002	0.0993775	0.085856	0.0741521	3	4	4	4	3	3	Ras GTPase signaling	3
RDX	P35241	A0A5F4DF75	0	-1.22678	-1.05453	0.469191	1.11861	-0.659775	0.308717	0.261137	0.277612	0.212416	0.256346	3	4	4	4	3	3	apical cortex	3
RHOA	P61586	F6XY66	0	0.784397	0.715679	0.18385	-0.11459	0.495965	0.149294	0.117832	0.268608	0.193904	0.111959	3	4	4	4	3	3	Rho GTPase signaling	1
RHOC	P08134	E2RMM5	0	0.916348	0.170022	-0.15954	-0.54876	0.530515	0.248215	0.561709	0.656562	0.345776	0.248422	3	4	4	4	3	3	Rho GTPase signaling	1
RHOG	P84095	E2R020	0	1.07749	0.971803	0.461779	0.167569	0.809715	0.183918	0.240321	0.312557	0.176018	0.190698	3	4	4	4	3	3	Rho GTPase signaling	2
RIPOR1	Q6ZS17	E2RJR1	0	-0.252355	0.579759	0.864148	1.21907	0.64837	0.292695	0.378452	0.308316	0.345135	0.31921	3	4	4	4	3	3	Rho GTPase signaling	3
RP2	O75695	E2RK13	0	0.321633	0.520817	0.258518	0.295374	0.427556	0.158504	0.176153	0.146569	0.172443	0.187529	3	4	4	4	2	3	ribosome	1
RPIA	P49247	J9NX73	0	0.367835	0.499143	0.274244	-0.244937	-0.277472	0.19969	0.299791	0.285746	0.242594	0.225486	3	4	4	4	3	3		1
RPL19	P84098	A0A0A0MPD2	0	2.10393	1.7882	0.44374	0.639045	2.7517	0.792861	0.742097	0.889342	0.738406	0.74851	3	4	4	4	3	3	ribosome	2
RPS12	P25398	E2R4N7	0	-0.230103	-0.069835	-0.510557	-0.672691	-1.27254	0.251531	0.0399978	0.180035	0.0948121	0.064215	3	4	4	4	3	3	ribosome	1
RPS17	P08708	F1PAJ4	0	-1.23288	-1.03131	-1.12123	-1.29933	-1.43624	0.326455	0.265021	0.313441	0.360447	0.393073	3	4	4	4	3	2	ribosome	4
RPSA	P08865	J9JHJ2	0	-1.07709	-0.966176	-1.38758	-1.68473	-2.25372	0.188236	0.16545	0.201149	0.117147	0.0406457	3	4	4	4	3	3	ribosome	4
RRAS	P10301	E2R5G6	0	0.565012	0.829254	0.57795	0.347856	0.776566	0.102873	0.105323	0.163519	0.154518	0.114444	3	4	4	4	3	3	Ras GTPase signaling	2
RRAS2	P62070	F1P9Z4	0	0.648762	1.10672	1.25745	1.12487	1.7555	0.104959	0.0754188	0.200705	0.104623	0.0729667	3	4	4	4	3	3	Ras GTPase signaling	2
RRM2	P31350	E2R7H9	0	-0.268654	-0.495481	-0.176445	-0.334484	-1.68046	0.103683	0.0922093	0.0482444	0.0933146	0.085392	3	4	4	4	3	3		1
S100A14	Q9HCY8	E2RP88	0	0.971379	1.2055	0.976462	0.709021	1.35608	0.148448	0.130446	0.24307	0.152011	0.125035	3	4	4	4	3	3	Calcium Signaling	2
S100A6	P06703	E2R5P5	0	-0.455611	-0.686131	-1.35076	-1.58079	-0.456244	0.331949	0.313755	0.202688	0.415518	0.250545	3	4	4	4	3	3	Calcium Signaling	4
SARG	Q9BW04	E2R2G0	0	-0.0989624	0.494986	0.513877	0.9797	0.970898	0.254955	0.199908	0.174184	0.207354	0.20185	3	4	4	4	3	3	apical cortex	3
SCRN3	Q0VDG4	E2RJZ5	0	-0.494319	-0.229182	-0.371685	-0.0327574	-0.640445	0.151009	0.204957	0.163149	0.213037	0.219161	3	4	4	4	3	3		1
SDCBP	O00560	F1PKR0	0	0.279831	0.143498	0.124313	0.0540238	-0.642792	0.118965	0.155122	0.238617	0.109631	0.123201	3	4	4	4	3	3		1
SEC61B	P60468	P60467	0	0.110705	0.378171	0.00227497	-0.164287	-0.394277	0.182946	0.107473	0.153806	0.0580478	0.0925071	3	4	4	4	3	3	trafficking	1
SELENBP1	Q13228	F1PNH6	0	0.631499	1.11418	0.398851	0.0441474	0.332297	0.0748719	0.0619823	0.174151	0.10699	0.0691536	3	4	4	4	3	3		2
SERPINB8	P50452	F1PIV3	0	0.62649	0.899932	0.158919	-0.0545903	0.546181	0.204261	0.149593	0.0283312	0.0949959	0.0234864	3	4	4	4	3	3		1
SKP1	P63208	E2RRW0	0	0.866296	0.8953	0.406087	-0.0604606	0.927778	0.18846	0.122761	0.247421	0.131259	0.148497	3	4	4	4	3	3	signaling	2
SLC25A1	P53007	F1P808	0	0.127261	0.0598184	-0.00405074	0.288016	0.267835	0.254962	0.158419	0.142138	0.118224	0.0926946	3	4	3	4	3	3	Plasma Membrane	1
SLC25A6	P12236	F1Q1J6	0	1.27986	0.488268	-0.217173	-0.505322	1.87018	0.456241	0.638279	0.609509	1.10219	0.401144	3	4	4	4	3	3	Plasma Membrane	1
SLC4A2	P04920	A0A5F4CT13	0	-0.142065	0.178409	0.565766	0.498342	0.0494409	0.211648	0.266515	0.192922	0.100587	0.192518	3	2	4	4	3	3	Plasma Membrane	3
SLC5A3	P53794	P31637	0	-1.38138	-1.0409	-0.39192	0.0627404	-2.19072	0.251932	0.284692	0.31887	0.226397	0.462882	3	4	4	4	3	3	Plasma Membrane	4
SLC9A3R1	O14745	E2RGF3	0	-0.174466	-0.156666	0.379792	0.524895	0.00691875	0.126328	0.0614838	0.0994111	0.106764	0.0615031	3	4	4	4	3	3	apical cortex	3
SMIM1	B2RUZ4	J9P1C8	0	0.588549	0.735839	0.144839	-0.152812	-0.0444736	0.119634	0.196412	0.313604	0.170394	0.140656	3	4	4	4	3	2	Plasma Membrane	1
SNAP23	O00161	E2R516	0	0.463642	0.772628	0.408986	0.372966	0.63561	0.144411	0.051901	0.0945387	0.0855341	0.081716	3	4	4	4	3	3	apical cortex	1
SNAP29	O95721	E2RBC7	0	0.0839095	0.132235	-0.0700504	-0.122583	-0.303596	0.144095	0.182352	0.140515	0.115547	0.117444	3	4	4	4	3	3	apical cortex	1
SNX3	O60493	A0A5F4D220	0	0.979803	0.777511	-0.319715	-1.00838	-0.786794	0.165023	0.222648	0.304796	0.137358	0.139056	3	4	4	4	3	3	trafficking	1
SORBS2	O94875	A0A5F4BUG8	0	0.295696	0.717513	0.56407	0.7418	0.0716897	0.145619	0.145067	0.125216	0.153223	0.124492	3	4	4	4	3	3	actin cytoskeleton / cortex	3
SRC	P12931	E2RSH8	0	0.178395	-0.00912545	0.049057	-0.031257	-0.395742	0.110477	0.120142	0.200251	0.148654	0.115066	3	4	4	4	3	3	signaling	1
SRI	P30626	E2RI17	0	0.53912	0.502994	-0.0187618	-0.460695	-0.400992	0.139289	0.15215	0.275785	0.138485	0.141761	3	4	4	4	3	3	signaling	1
STK24	Q9Y6E0	A0A5F4CCI6	0	-0.717692	-0.452703	0.142539	0.25247	-0.317219	0.201829	0.185231	0.1369	0.127879	0.140058	3	4	4	4	3	3	signaling	3
STX12	Q86Y82	E2RT32	0	0.830894	0.589443	-0.130113	-0.366872	-0.234323	0.463517	0.482282	0.502097	0.420082	0.421968	3	4	4	4	3	3	trafficking	1
STX7	O15400	A0A5F4C0Q1	0	0.76353	0.709574	-0.0704958	-0.44462	-0.400276	0.113581	0.113511	0.311975	0.135594	0.174451	3	4	4	4	3	3	trafficking	1
SVIL	O95425	A0A5F4C467	0	-0.237905	-0.0106541	0.42379	0.783477	0.00496183	0.258339	0.323479	0.229071	0.172593	0.211157	3	4	4	4	3	3	actin cytoskeleton / cortex	3
TAGLN2	P37802	F1P6P2	0	0.360757	0.324413	-0.124181	-0.371269	0.100029	0.109011	0.207241	0.24547	0.127516	0.122872	3	4	4	4	3	3	actin cytoskeleton / cortex	1
TBC1D10A	Q9BXI6	A0A5F4CD24	0	-1.1421	-0.562752	0.0559276	0.552948	-0.217471	0.197612	0.156732	0.114645	0.0786746	0.14437	3	4	4	4	3	3	trafficking (apical)	3
TBCA	O75347	F1PVY1	0	0.466322	0.151769	0.182027	-0.337602	-0.36261	0.263869	0.16316	0.278101	0.190951	0.148529	3	4	4	4	3	3	microtubule	1
TBCB	Q99426	E2QYN0	0	0.440382	0.122753	-0.172706	-0.497097	-0.53917	0.164889	0.1531	0.249048	0.167098	0.162921	3	4	4	4	3	3	microtubule	1
TJP1	Q07157	F1PMA1	0	-0.232715	0.714661	0.613436	0.727468	0.584528	0.0832842	0.152191	0.147199	0.111652	0.182438	3	4	4	4	3	3	TJ	3
TJP3	O95049	F1Q080	0	0.182896	0.821498	0.964235	1.16145	1.03648	0.226806	0.26166	0.281645	0.0679714	0.280672	3	4	3	4	3	3	TJ	3
TMC5	Q6UXY8	E2RG10	0	-0.210095	0.727785	1.16728	0.972142	1.88303	0.214466	0.264284	0.255683	0.253696	0.21459	3	3	4	4	3	3	apical cortex	3
TMEM30A	Q9NV96	F1PKF1	0	-0.470274	-0.111188	0.19605	0.39774	-0.887249	0.281987	0.296078	0.269727	0.168773	0.238191	3	4	4	4	3	3	Plasma Membrane	3
TMOD3	Q9NYL9	E2QWL1	0	0.316665	0.0223783	0.281623	0.213068	-0.197645	0.290238	0.216481	0.212472	0.198603	0.236841	3	4	4	4	3	3	actin cytoskeleton / cortex	1
TPM1	P09493	A0A5F4DCE0	0	-0.253629	-0.0723819	0.115885	0.380182	-0.381607	0.150314	0.14329	0.108538	0.129324	0.101481	3	4	4	4	3	3	actin cytoskeleton / cortex	3
TPT1	P13693	E2RMA1	0	0.478885	0.413873	0.0242283	-0.434902	-0.560239	0.109739	0.0802064	0.18555	0.120452	0.112066	3	4	4	4	3	3		1
TXN	P10599	J9NWJ5	0	1.86537	1.75279	0.631324	-0.027995	1.55275	0.184171	0.228528	0.431304	0.215212	0.178803	3	4	4	4	3	3		3
UBE2H	P62256	E2RJH3	0	0.631894	0.355031	0.124939	-0.231679	-0.590048	0.156593	0.130551	0.274336	0.191262	0.130946	3	4	4	4	3	3	proteasome	1
UCHL3	P15374	L7N069	0	0.203788	-0.270919	-0.0748045	-0.14115	-1.0837	0.312951	0.417736	0.373523	0.134909	0.198367	3	4	4	4	3	3		1
USH1C	Q9Y6N9	A0A5F4CIS6	0	-0.321043	-0.370491	0.193323	0.155964	-1.51894	0.325383	0.135016	0.0667421	0.0487034	0.0883542	3	4	4	4	3	3	apical cortex	3
USP6NL	Q92738	A0A5F4CGT0	0	-0.0716091	0.503695	0.809337	0.759844	0.785886	0.326491	0.174023	0.138447	0.148133	0.180452	3	3	4	4	3	3	trafficking (apical)	3
VASP	P50552	F1PRR4	0	-0.261817	-0.310744	-0.4058	-0.287921	-0.78102	0.149173	0.250098	0.134709	0.0839067	0.09157	3	4	4	4	3	3	actin cytoskeleton / cortex	1
VPS29	Q9UBQ0	A0A5F4D6S6	0	0.150687	-0.00755203	-0.537089	-0.823815	-1.02634	0.242227	0.179227	0.173159	0.14859	0.179116	3	4	4	4	3	3	trafficking	1
WASL	O00401	E2RCG1	0	-0.515438	-0.374714	0.0615297	0.0842124	-0.599252	0.123995	0.218339	0.195449	0.0867947	0.0999515	3	4	4	4	3	3	actin cytoskeleton / cortex	3
WBP2	Q969T9	E2RFA4	0	0.526234	0.493139	0.19281	-0.101216	-0.0659492	0.184262	0.228076	0.213088	0.121994	0.134386	3	4	4	4	3	3	signaling	1
WDR1	O75083	A0A5F4DCJ3	0	0.643258	0.505754	0.212674	-0.0970049	0.196758	0.203029	0.217516	0.237441	0.210299	0.185767	3	4	4	4	3	3	actin cytoskeleton / cortex	1
WIPF2	Q8TF74	F1Q272	0	-0.599711	-0.418841	-0.403575	-0.192046	-0.940494	0.136826	0.267869	0.313219	0.139195	0.111376	3	4	4	4	3	2	actin cytoskeleton / cortex	1
YES1	P07947	F1PSB7	0	0.498061	0.952885	0.676504	0.387071	0.523722	0.0854089	0.0858171	0.206225	0.121718	0.0988237	3	4	4	4	3	3	signaling	2
YWHAQ	P27348	A0A5F4CT62	0	0.298091	0.227823	0.202353	0.0501689	-0.216301	0.108474	0.0335206	0.0988081	0.0493356	0.0392432	3	4	4	4	3	3	signaling	1
ZNRF2	Q8NHG8	A0A5F4CLW8	0	0.760269	0.713212	0.430542	0.160242	0.445657	0.165437	0.116939	0.251518	0.190327	0.122719	3	4	4	4	3	3	signaling	2
ZYX	Q15942	F1P7F8	0	-0.72892	-0.192752	-0.0189067	0.241377	-1.58362	0.171077	0.126377	0.169158	0.0804169	0.103405	3	4	4	4	3	3	actin cytoskeleton / cortex	3
